# CRISPR-Cas9 target-strand nicking provides phage resistance by inhibiting replication

**DOI:** 10.1101/2024.09.05.611540

**Authors:** Giang T. Nguyen, Michael A. Schelling, Dipali G. Sashital

## Abstract

Cas endonucleases, like Cas9 and Cas12a, are RNA-guided immune effectors that provide bacterial defense against bacteriophages. Cas endonucleases rely on divalent metal ions for their enzymatic activities and to facilitate conformational changes that are required for specific recognition and cleavage of target DNA. While Cas endonucleases typically produce double-strand breaks (DSBs) in DNA targets, reduced, physiologically relevant Mg^2+^ concentrations and target mismatches can result in incomplete second-strand cleavage, resulting in the production of a nicked DNA. It remains poorly understood whether nicking by Cas endonucleases is sufficient to provide protection against phage. To address this, we tested phage protection by Cas9 nickases, in which only one of two nuclease domains is catalytically active. By testing a large panel of guide RNAs, we find that target strand nicking can be sufficient to provide immunity, while non-target nicking does not provide any additional protection beyond Cas9 binding. Target-strand nicking inhibits phage replication and can reduce the susceptibility of Cas9 to viral escape when targeting non-essential regions of the genome. Cleavage of the non-target strand by the RuvC domain is strongly impaired at low Mg^2+^ concentrations. As a result, fluctuations in the concentration of other biomolecules that can compete for binding of free Mg^2+^ strongly influences the ability of Cas9 to form a DSB at targeted sites. Overall, our results suggest that Cas9 may only nick DNA during CRISPR-mediated immunity, especially under conditions of low Mg^2+^ availability in cells.
