## Supplementary tables for "CRISPR-Cas9 target-strand nicking provides phage resistance by inhibiting replication"

### Sheet: lambda genome targets
sgRNA	gene name	number	gene start	gene end	target start	target end	gene function	essentiality	protospacer sequence ( 5'-3')	GC %	target strand	Primer 1	Sequence	Primer 2	Sequence
NT	N/A	N/A	N/A	N/A	N/A	N/A	N/A	N/A	N/A	N/A	non-targeting	MAS401	ATTCAGCAAATGGAAGCGCAGTTTTAGAGCTAGAAATAGCAAG	MAS199	TATGGAGAAACAGTAGAGAGTTG
nu1 1	nu1	1	191	736	628	650	DNA-packaging protein	essential	ACATGTTGATTTCCTGAAACGGG	35	template strand (overlaps with nu1 2)	GN 249	ACATGTTGATTTCCTGAAACGTTTTAGAGCTAGAAATAGCAAGTTAAAATAAGGCTAG	GN 246	TATGGAGAAACAGTAGAGAGTTGCGATAAAAAGCGTCAGGTAGGATCCG
nu1 2	nu1	2	191	736	625	647	DNA-packaging protein	essential	GTTTCAGGAAATCAACATGTCGG	35	coding strand (overlaps with nu1 1)	GN 250	GTTTCAGGAAATCAACATGTGTTTTAGAGCTAGAAATAGCAAGTTAAAATAAGGCTAG	GN 246	TATGGAGAAACAGTAGAGAGTTGCGATAAAAAGCGTCAGGTAGGATCCG
A 1	A	1	711	2636	830	852	terminase	essential	CCCGAAAGAATCCGCATACCAGG	55	template strand	GN 324	CCCGAAAGAATCCGCATACCGTTTTAGAGCTAGAAATAGCAAGTTAAAATAAGG	GN 325	GGTATGCGGATTCTTTCGGGTATGGAGAAACAGTAGAGAGTTGCGATAAAAAGC
A 2	A	2	711	2636	2162	2184	terminase	essential	CCCCTTTAATGGGGATCACCCGG	55	coding strand	GN 359	CCCCTTTAATGGGGATCACCGTTTTAGAGCTAGAAATAGCAAGTTAAAATAAGG	GN 360	GGTGATCCCCATTAAAGGGGTATGGAGAAACAGTAGAGAGTTGCGATAAAAAGC
A 3	A	3	711	2636	2310	2332	terminase	essential	GAAGGGGATGAACCGCTTCCCGG	60	template strand (same position as A 4)	GN 306	GAAGGGGATGAACCGCTTCCGTTTTAGAGCTAGAAATAGCAAGTTAAAATAAGGC	GN 307	GGAAGCGGTTCATCCCCTTCTATGGAGAAACAGTAGAGAGTTGCGATAAAAAGC
A 4	A	4	711	2636	2310	2332	terminase	essential	GGAAGCGGTTCATCCCCTTCCGG	60	coding strand (same position as A 3)	GN 308	GGAAGCGGTTCATCCCCTTCGTTTTAGAGCTAGAAATAGCAAGTTAAAATAAGGC	GN 309	GAAGGGGATGAACCGCTTCCTATGGAGAAACAGTAGAGAGTTGCGATAAAAAGC
B 1	B	1	2836	4437	2845	2867	procapsid (head)	essential	CCCACCATTCCCACCCTTCTGGG	60	template strand (overlaps with B 2)	GN 326	CCCACCATTCCCACCCTTCTGTTTTAGAGCTAGAAATAGCAAGTTAAAATAAGG	GN 327	AGAAGGGTGGGAATGGTGGGTATGGAGAAACAGTAGAGAGTTGCGATAAAAAGC
B 2	B	2	2836	4437	2846	2868	procapsid (head)	essential	CCCCAGAAGGGTGGGAATGGTGG	65	coding strand (overlaps with B 1)	GN 314	CCCCAGAAGGGTGGGAATGGGTTTTAGAGCTAGAAATAGCAAGTTAAAATAAGGC	GN 315	CCATTCCCACCCTTCTGGGGTATGGAGAAACAGTAGAGAGTTGCGATAAAAAGC
B 3	B	3	2836	4437	3893	3915	procapsid (head)	essential	TGTTTGAGCAGTCACTGCTGCGG	50	template strand (same position as B 4)	GN 065	TGTTTGAGCAGTCACTGCTGGTTTTAGAGCTAGAAATAGCAAG	GN 067	CAGCAGTGACTGCTCAAACAGTTTTAGAGCTAGAAATAGCAAG
B 4	B	4	2836	4437	3893	3915	procapsid (head)	essential	CAGCAGTGACTGCTCAAACACGG	50	coding strand (same position as B 3)	GN 066	CAGCAGTGACTGCTCAAACATATGGAGAAACAGTAGAGAGTTG	GN 068	TGTTTGAGCAGTCACTGCTGTATGGAGAAACAGTAGAGAGTTG
C 1	C	1	4418	5373	5566	5588	procapsid (head)	essential	CCCCGGTATGACCGTGAAAACGG	55	template strand	GN 378	CCCCGGTATGACCGTGAAAAGTTTTAGAGCTAGAAATAGCAAGTTAAAATAAGG	GN 379	TTTTCACGGTCATACCGGGGTATGGAGAAACAGTAGAGAGTTGCGATAAAAAGC
Z 1	Z	1	7977	8555	8110	8132	tail protein	essential	CCCGTGAGACAAAGGTACGCCGG	60	template strand	GN 328	CCCGTGAGACAAAGGTACGCGTTTTAGAGCTAGAAATAGCAAGTTAAAATAAGG	GN 329	GCGTACCTTTGTCTCACGGGTATGGAGAAACAGTAGAGAGTTGCGATAAAAAGC
Z 2	Z	2	7977	8555	8188	8210	tail protein	essential	CCCCCGGTTAACTTTGATTCTGG	50	coding strand	GN 361	CCCCCGGTTAACTTTGATTCGTTTTAGAGCTAGAAATAGCAAGTTAAAATAAGG	GN 362	GAATCAAAGTTAACCGGGGGTATGGAGAAACAGTAGAGAGTTGCGATAAAAAGC
U 1	U	1	8553	8947	8632	8654	minor tail	essential	CCCCGCTGTTTTTGATGAGGCGG	55	template strand	GN 380	CCCCGCTGTTTTTGATGAGGGTTTTAGAGCTAGAAATAGCAAGTTAAAATAAGG	GN 381	CCTCATCAAAAACAGCGGGGTATGGAGAAACAGTAGAGAGTTGCGATAAAAAGC
V 1	V	1	8955	9695	8998	9020	tail protein	essential	CCCCTTATAAACCCACAGGGTGG	55	coding strand	GN 363	CCCCTTATAAACCCACAGGGGTTTTAGAGCTAGAAATAGCAAGTTAAAATAAGG	GN 364	CCCTGTGGGTTTATAAGGGGTATGGAGAAACAGTAGAGAGTTGCGATAAAAAGC
G 1	G	1	9711	10133	10089	10111	minor tail protein	essential	CCCGCAGAGCCTGTTTCTGCGGG	65	template strand	GN 334	CCCGCAGAGCCTGTTTCTGCGTTTTAGAGCTAGAAATAGCAAGTTAAAATAAGG	GN 335	GCAGAAACAGGCTCTGCGGGTATGGAGAAACAGTAGAGAGTTGCGATAAAAAGC
T 1	T	1	10115	10549	10456	10478	tail assembly protein	essential	CCCCGCTTCCCCGGATGTGGCGG	75	template strand	GN 382	CCCCGCTTCCCCGGATGTGGGTTTTAGAGCTAGAAATAGCAAGTTAAAATAAGG	GN 383	CCACATCCGGGGAAGCGGGGTATGGAGAAACAGTAGAGAGTTGCGATAAAAAGC
H 1	H	1	10542	13104	10568	10590	tail tape measure protein	essential	CGTTGATTTGAGTCTGGATGCGG	45	template strand	GN 417	CGTTGATTTGAGTCTGGATGGTTTTAGAGCTAGAAATAGCAAGTTAAAATAAGGC	GN 418	CATCCAGACTCAAATCAACGTATGGAGAAACAGTAGAGAGTTGCGATAAAAAGC
H 2	H	2	10542	13104	10866	10888	tail tape measure protein	essential	CCCATGTTCAGGGGGCTTGCCGG	65	template strand	GN 336	CCCATGTTCAGGGGGCTTGCGTTTTAGAGCTAGAAATAGCAAGTTAAAATAAGG	GN 337	GCAAGCCCCCTGAACATGGGTATGGAGAAACAGTAGAGAGTTGCGATAAAAAGC
H 3	H	3	10542	13104	11792	11814	tail tape measure protein	essential	CCGTCAGGAAGAACTGAACAAGG	50	template strand	GN 419	CCGTCAGGAAGAACTGAACAGTTTTAGAGCTAGAAATAGCAAGTTAAAATAAGGC	GN 420	TGTTCAGTTCTTCCTGACGGTATGGAGAAACAGTAGAGAGTTGCGATAAAAAGC
H 4	H	4	10542	13104	12265	12287	tail tape measure protein	essential	CCCCCGGCTTTTCGCATCAATGG	60	coding strand	GN 365	CCCCCGGCTTTTCGCATCAAGTTTTAGAGCTAGAAATAGCAAGTTAAAATAAGG	GN 366	TTGATGCGAAAAGCCGGGGGTATGGAGAAACAGTAGAGAGTTGCGATAAAAAGC
H 5	H	5	10542	13104	12737	12759	tail tape measure protein	essential	TTTTGCAACCGGAGGATTTACGG	40	template strand (overlaps with H 6)	GN 069	TTTTGCAACCGGAGGATTTAGTTTTAGAGCTAGAAATAGCAAG	GN 070	TAAATCCTCCGGTTGCAAAATATGGAGAAACAGTAGAGAGTTG
H 6	H	6	10542	13104	12734	12756	tail tape measure protein	essential	TAAATCCTCCGGTTGCAAAATGG	40	coding strand (overlaps with H 5)	GN 071	TAAATCCTCCGGTTGCAAAAGTTTTAGAGCTAGAAATAGCAAG	GN 072	TTTTGCAACCGGAGGATTTATATGGAGAAACAGTAGAGAGTTG
H 7	H	7	10542	13104	12800	12822	tail tape measure protein	essential	TGGTGAGTTTGTCTTCACGAAGG	45	template strand (overlaps with H 8)	GN 310	TGGTGAGTTTGTCTTCACGAGTTTTAGAGCTAGAAATAGCAAGTTAAAATAAGGC	GN 311	TCGTGAAGACAAACTCACCATATGGAGAAACAGTAGAGAGTTGCGATAAAAAGC
H 8	H	8	10542	13104	12797	12821	tail tape measure protein	essential	TCGTGAAGACAAACTCACCACGG	45	coding strand (overlaps with H 7)	GN 312	TCGTGAAGACAAACTCACCAGTTTTAGAGCTAGAAATAGCAAGTTAAAATAAGGC	GN 313	TGGTGAGTTTGTCTTCACGATATGGAGAAACAGTAGAGAGTTGCGATAAAAAGC
L 1	L	1	13492	14127	14013	14035	minor tail protein L (tail tip)	essential	GCCAACGTCCGATATCACGAAGG	55	template strand (overlaps with L 2)	GN 302	GCCAACGTCCGATATCACGAGTTTTAGAGCTAGAAATAGCAAGTTAAAATAAGGC	GN 303	TCGTGATATCGGACGTTGGCTATGGAGAAACAGTAGAGAGTTGCGATAAAAAGC
L 2	L	2	13492	14127	14010	14032	minor tail protein L (tail tip)	essential	TCGTGATATCGGACGTTGGCTGG	55	coding strand (overlaps with L 1)	GN 304	TCGTGATATCGGACGTTGGCGTTTTAGAGCTAGAAATAGCAAGTTAAAATAAGGC	GN 305	GCCAACGTCCGATATCACGATATGGAGAAACAGTAGAGAGTTGCGATAAAAAGC
K 1	K	1	14276	14875	14793	14815	peptidase	essential	CCCTCTGGCGTCACCGGGCATGG	75	template strand	GN 330	CCCTCTGGCGTCACCGGGCAGTTTTAGAGCTAGAAATAGCAAGTTAAAATAAGG	GN 331	TGCCCGGTGACGCCAGAGGGTATGGAGAAACAGTAGAGAGTTGCGATAAAAAGC
J 1	J	1	15445	15504	15472	15494	non-coding region upstream of gene J	essential	GCGGGCGGTTTTGTCATTTATGG	50	minus strand	MAS466	GCGGGCGGTTTTGTCATTTAGTTTTAGAGCTAGAAATAGCAAG	MAS199	TATGGAGAAACAGTAGAGAGTTG
J 2	J	2	15505	18903	15506	15508	host specificity protein (tail tip)	essential	TGGGTAAAGGAAGCAGTAAGGGG	45	template strand	GN 442	TGGGTAAAGGAAGCAGTAAGGTTTTAGAGCTAGAAATAGCAAGTTAAAATAAGGC	GN 443	CTTACTGCTTCCTTTACCCATATGGAGAAACAGTAGAGAGTTGCGATAAAAAGC
J 3	J	3	15505	18903	16346	16368	host specificity protein (tail tip)	essential	CCCATCCGCGCTACGGCATGGGG	70	template strand (same position as J 4)	GN 332	CCCATCCGCGCTACGGCATGGTTTTAGAGCTAGAAATAGCAAGTTAAAATAAGG	GN 333	CATGCCGTAGCGCGGATGGGTATGGAGAAACAGTAGAGAGTTGCGATAAAAAGC
J 4	J	4	15505	18903	16346	16368	host specificity protein (tail tip)	essential	CCCCATGCCGTAGCGCGGATGGG	70	coding strand (same position as J 3)	GN 369	CCCCATGCCGTAGCGCGGATGTTTTAGAGCTAGAAATAGCAAGTTAAAATAAGG	GN 370	ATCCGCGCTACGGCATGGGGTATGGAGAAACAGTAGAGAGTTGCGATAAAAAGC
J 5	J	5	15505	18903	16365	16387	host specificity protein (tail tip)	essential	GGGGAAACGTCTTGGTGCGGCGG	65	template strand	GN 440	GGGGAAACGTCTTGGTGCGGGTTTTAGAGCTAGAAATAGCAAGTTAAAATAAGGC	GN 441	CCGCACCAAGACGTTTCCCCTATGGAGAAACAGTAGAGAGTTGCGATAAAAAGC
J 6	J	6	15505	18903	16422	16444	host specificity protein (tail tip)	essential	GTACTGCGACCAGTCAGTGCCGG	60	template strand	GN 039	GTACTGCGACCAGTCAGTGCGTTTTAGAGCTAGAAATAGCAAG	MAS199	TATGGAGAAACAGTAGAGAGTTG
J 7	J	7	15505	18903	16808	16830	host specificity protein (tail tip)	essential	CCCCCGGCTGGTACAGCCAAAGG	70	coding strand	GN 371	CCCCCGGCTGGTACAGCCAAGTTTTAGAGCTAGAAATAGCAAGTTAAAATAAGG	GN 372	TTGGCTGTACCAGCCGGGGGTATGGAGAAACAGTAGAGAGTTGCGATAAAAAGC
J 8	J	8	15505	18903	18588	18610	host specificity protein (tail tip)	essential	TCCTTTTGATCGCCAGATAGTGG	45	template strand (overlaps with J 9)	GN 298	TCCTTTTGATCGCCAGATAGGTTTTAGAGCTAGAAATAGCAAGTTAAAATAAGGCTAGTC	GN 299	CTATCTGGCGATCAAAAGGATATGGAGAAACAGTAGAGAGTTGCGATAAAAAGC
J 9	J	9	15505	18903	18585	18607	host specificity protein (tail tip)	essential	CTATCTGGCGATCAAAAGGATGG	45	coding strand (overlaps with J 8)	GN 300	CTATCTGGCGATCAAAAGGAGTTTTAGAGCTAGAAATAGCAAGTTAAAATAAGGC	GN 301	TCCTTTTGATCGCCAGATAGTATGGAGAAACAGTAGAGAGTTGCGATAAAAAGC
ea22 1	ea22	1	30396	30838	30746	30768	non-coding region downstream of ea22	nonessential	ATTGCCAGGCTTAAATGAGTCGG	40	plus strand (overlaps with ea22 2)	GN 255	ATTGCCAGGCTTAAATGAGTGTTTTAGAGCTAGAAATAGCAAGTTAAAATAAGGCTAG	GN 246	TATGGAGAAACAGTAGAGAGTTGCGATAAAAAGCGTCAGGTAGGATCCG
ea22 2	ea22	2	30396	30838	30743	30765	non-coding region downstream of ea22	nonessential	ACTCATTTAAGCCTGGCAATCGG	40	minus strand (overlaps with ea22 1)	GN 256	ACTCATTTAAGCCTGGCAATGTTTTAGAGCTAGAAATAGCAAGTTAAAATAAGGCTAG	GN 246	TATGGAGAAACAGTAGAGAGTTGCGATAAAAAGCGTCAGGTAGGATCCG
gam 1	gam	1	33232	33816	33019	33041	host-nuclease inhibitor protein	nonessential	TGAAGAGAAAGAGGCAGAACTGG	45	template strand (overlaps with gam 2)	GN 237	TGAAGAGAAAGAGGCAGAACGTTTTAGAGCTAGAAATAGCAAGTTAAAATAAGGCTAG	GN 238	GTTCTGCCTCTTTCTCTTCATATGGAGAAACAGTAGAGAGTTGCGATAAAAAG
gam 2	gam	2	33232	33816	33022	33044	host-nuclease inhibitor protein	nonessential	GTTCTGCCTCTTTCTCTTCACGG	45	coding strand (overlaps with gam 1)	GN 235	GTTCTGCCTCTTTCTCTTCAGTTTTAGAGCTAGAAATAGCAAGTTAAAATAAGGCTAG	GN 236	TGAAGAGAAAGAGGCAGAACTATGGAGAAACAGTAGAGAGTTGCGATAAAAAG
cIII 1	cIII	1	33463	33249	33443	33465	protease FtsH-inhibitory lysogeny factor	nonessential	CCCTGCAATGGCATATTGCATGG	50	coding strand (overlaps with cIII 2)	GN 467	TGCAATATGCCATTGCAGGGGTTTTAGAGCTAGAAATAGCAAGTTAAAATAAGG	GN 468	CCCTGCAATGGCATATTGCATATGGAGAAACAGTAGAGAGTTGCGATAAAAAGC
cIII 2	cIII	2	33463	33249	33440	33462	protease FtsH-inhibitory lysogeny factor	nonessential	TGCAATATGCCATTGCAGGGTGG	50	template strand (overlaps with cIII 1)	GN 469	CCCTGCAATGGCATATTGCAGTTTTAGAGCTAGAAATAGCAAGTTAAAATAAGG	GN 470	TGCAATATGCCATTGCAGGGTATGGAGAAACAGTAGAGAGTTGCGATAAAAAGC
ea31 1	ea31	1	23919	24508	34325	34347	non-coding region upstream of ea31	nonessential	AGGACTGCTATGTGCCGGAGCGG	60	plus strand (overlaps with ea31 2)	GN 253	AGGACTGCTATGTGCCGGAGGTTTTAGAGCTAGAAATAGCAAGTTAAAATAAGGCTAG	GN 246	TATGGAGAAACAGTAGAGAGTTGCGATAAAAAGCGTCAGGTAGGATCCG
ea31 2	ea31	2	23919	24508	34322	34344	non-coding region upstream of ea31	nonessential	CTCCGGCACATAGCAGTCCTAGG	60	minus strand (overlaps with ea31 1)	GN 254	CTCCGGCACATAGCAGTCCTGTTTTAGAGCTAGAAATAGCAAGTTAAAATAAGGCTAG	GN 246	TATGGAGAAACAGTAGAGAGTTGCGATAAAAAGCGTCAGGTAGGATCCG
N 1	N	1	35438	35037	35411	35433	antitermination protein	essential	GAACGAAAACCCCCCGCGATTGG	60	template strand (overlaps with N 2)	GN 463	ATCGCGGGGGGTTTTCGTTCGTTTTAGAGCTAGAAATAGCAAGTTAAAATAAGG	GN 464	GAACGAAAACCCCCCGCGATTATGGAGAAACAGTAGAGAGTTGCGATAAAAAGC
N 2	N	2	35438	35037	35408	35430	antitermination protein	essential	ATCGCGGGGGGTTTTCGTTCAGG	60	coding strand (overlaps with N 1)	GN 465	GAACGAAAACCCCCCGCGATGTTTTAGAGCTAGAAATAGCAAGTTAAAATAAGG	GN 466	ATCGCGGGGGGTTTTCGTTCTATGGAGAAACAGTAGAGAGTTGCGATAAAAAGC
cI 1	cI	1	37940	37227	37820	37842	transcriptional regulator	essential	TCTTGTCTGCGACAGATTCCTGG	50	template strand (overlaps with cI 2)	GN 265	TCTTGTCTGCGACAGATTCCGTTTTAGAGCTAGAAATAGCAAGTTAAAATAAGGCTAG	GN 246	TATGGAGAAACAGTAGAGAGTTGCGATAAAAAGCGTCAGGTAGGATCCG
cI 2	cI	2	37940	37227	37817	37819	transcriptional regulator	essential	GGAATCTGTCGCAGACAAGATGG	50	coding strand (overlaps with cI 1)	GN 266	GGAATCTGTCGCAGACAAGAGTTTTAGAGCTAGAAATAGCAAGTTAAAATAAGGCTAG	GN 246	TATGGAGAAACAGTAGAGAGTTGCGATAAAAAGCGTCAGGTAGGATCCG
O 1	O	1	38686	39585	38852	38874	replication protein	essential	TTCTGCGTAAAACCTATGGGTGG	45	template strand (overlaps with O 2)	GN 459	TTCTGCGTAAAACCTATGGGGTTTTAGAGCTAGAAATAGCAAGTTAAAATAAGG	GN 460	CCCATAGGTTTTACGCAGAATATGGAGAAACAGTAGAGAGTTGCGATAAAAAGC
O 2	O	2	38686	39585	38849	38871	replication protein	essential	CCCATAGGTTTTACGCAGAATGG	45	coding strand (overlaps with O 1)	GN 461	CCCATAGGTTTTACGCAGAAGTTTTAGAGCTAGAAATAGCAAGTTAAAATAAGG	GN 462	TTCTGCGTAAAACCTATGGGTATGGAGAAACAGTAGAGAGTTGCGATAAAAAGC
ren 1	ren	1	40280	40570	40456	40478	protection from rexAB exclusion	nonessential	GTTTGCTACCAGGGAAGAACGGG	50	template strand (overlaps with ren 2)	GN 487	GTTTGCTACCAGGGAAGAACGTTTTAGAGCTAGAAATAGCAAGTTAAAATAAGG	GN 488	GTTCTTCCCTGGTAGCAAACTATGGAGAAACAGTAGAGAGTTGCGATAAAAAGC
ren 2	ren	2	40280	40570	40453	40475	protection from rexAB exclusion	nonessential	GTTCTTCCCTGGTAGCAAACCGG	50	coding strand (overlaps with ren 1)	GN 489	GTTCTTCCCTGGTAGCAAACGTTTTAGAGCTAGAAATAGCAAGTTAAAATAAGG	GN 490	GTTTGCTACCAGGGAAGAACTATGGAGAAACAGTAGAGAGTTGCGATAAAAAGC
ninC 1	ninC	1	41081	41953	41513	41535	phosphoadenosine phosphosulfate reductase	nonessential	AAGCGGCTAAAGCCAAAGCCTGG	55	template strand (overlaps with ninC 2)	GN 491	AAGCGGCTAAAGCCAAAGCCGTTTTAGAGCTAGAAATAGCAAGTTAAAATAAGG	GN 492	GGCTTTGGCTTTAGCCGCTTTATGGAGAAACAGTAGAGAGTTGCGATAAAAAGC
ninC 2	ninC	2	41081	41953	41510	41532	phosphoadenosine phosphosulfate reductase	nonessential	GGCTTTGGCTTTAGCCGCTTCGG	55	coding strand (overlaps with ninC 1)	GN 493	GGCTTTGGCTTTAGCCGCTTGTTTTAGAGCTAGAAATAGCAAGTTAAAATAAGG	GN 494	AAGCGGCTAAAGCCAAAGCCTATGGAGAAACAGTAGAGAGTTGCGATAAAAAGC
Q 1	Q	1	43886	44509	43930	43952	antitermination protein	essential	GATGATGAGCGACTCACCACGGG	55	template strand	GN 227	GATGATGAGCGACTCACCACGTTTTAGAGCTAGAAATAGCAAGTTAAAATAAGGCTAG	GN 228	GTGGTGAGTCGCTCATCATCTATGGAGAAACAGTAGAGAGTTGCGATAAAAAG
Q 2	Q	2	43886	44509	44209	44231	antitermination protein	essential	CCCCCGGCGTCGCGGCACTACGG	80	coding strand	GN 229	GTGGTGAGTCGCTCATCATCGTTTTAGAGCTAGAAATAGCAAGTTAAAATAAGGCTAG	GN 230	GATGATGAGCGACTCACCACTATGGAGAAACAGTAGAGAGTTGCGATAAAAAG
R 1	R	1	45493	45969	44528	44550	glycoside hydrolase	essential	CGATATGCTGGCGTGGTCGGAGG	65	template strand (overlaps with R 2)	GN 455	CGATATGCTGGCGTGGTCGGGTTTTAGAGCTAGAAATAGCAAGTTAAAATAAGG	GN 456	CCGACCACGCCAGCATATCGTATGGAGAAACAGTAGAGAGTTGCGATAAAAAGC
R 2	R	2	45493	45969	44525	44547	glycoside hydrolase	essential	CCGACCACGCCAGCATATCGAGG	65	coding strand (overlaps with R 1)	GN 457	CCGACCACGCCAGCATATCGGTTTTAGAGCTAGAAATAGCAAGTTAAAATAAGG	GN 458	CGATATGCTGGCGTGGTCGGTATGGAGAAACAGTAGAGAGTTGCGATAAAAAGC
S 1	S	1	44816	45185	45058	45080	non-coding region upstream of gene S	essential	GCCGTTTTGCCCGTGCATATCGG	55	template strand (overlaps with S 2)	GN 451	GCCGTTTTGCCCGTGCATATGTTTTAGAGCTAGAAATAGCAAGTTAAAATAAGG	GN 452	ATATGCACGGGCAAAACGGCTATGGAGAAACAGTAGAGAGTTGCGATAAAAAGC
S 2	S	2	44816	45185	45055	45077	non-coding region upstream of gene S	essential	ATATGCACGGGCAAAACGGCAGG	55	coding strand (overlaps with S 1)	GN 453	ATATGCACGGGCAAAACGGCGTTTTAGAGCTAGAAATAGCAAGTTAAAATAAGG	GN 454	GCCGTTTTGCCCGTGCATATTATGGAGAAACAGTAGAGAGTTGCGATAAAAAGC

### Sheet: primers and plasmids for Cas9
primer name	sequence	Description
GN029	CGTTTAAGTGATTATGATGTCGATGCGATTGTTCCACAAAGTTTCCTTAAAGACG	Quickchange Primer 1 to clone spCas9 H840A
GN030	CGTCTTTAAGGAAACTTTGTGGAACAATCGCATCGACATCATAATCACTTAAACG	Quickchange Primer 2 to clone spCas9 H840A
GN033	ATAAGAAATACTCAATAGGCTTAGCGATCGGCACAAATAGCGTCGGATG	Quickchange Primer 1 to clone spCas9 D10A
GN034	CATCCGACGCTATTTGTGCCGATCGCTAAGCCTATTGAGTATTTCTTAT	Quickchange Primer 2 to clone spCas9 D10A
Plasmid name	Description	Source
pMJ806 SpCas9	Expression plasmid for SpCas9 purification	Jinek et al. Science, 2012
pMJ806 SpCas9 H840A	Expression plasmid for SpCas9 H840A purification	This study
pMJ806 SpCas9 D10A	Expression plasmid for SpCas9 D10A purification	This study
pACYC SpCas9	Expression plasmid for SpCas9 in phage assay	Schelling et al. PLOS Biol 2023
pACYC SpCas9 H840A	Expression plasmid for SpCas9 H840A in phage assay	This study
pACYC SpCas9 D10A	Expression plasmid for SpCas9 D10A in phage assay	This study

### Sheet: qPCR primers
name	sequence	description
GN 477	tgaatatgaccagccaacgtccga	qPCR-primer 1 for lambda phage genome (gene L)
GN 478	caaagttgccgacgttattgcgga	qPCR-primer 2 for lambda phage genome (gene L)
GN 590	cgttaaaggcgctaacttcg	qPCR-primer 1 for E. coli genome (gapA)
GN 591	atcagaccttcgatgatgcc	qPCR-primer 2 for E. coli genome (gapA)

### Sheet: oligo list for cleavage assays
name	sequence	Description	Usage
GN 159	CAAAACAGCATAGCTCTAAAACCAGCAGTGACTGCTCAAACACCTATAGTGAGTCGTATTA	Oligo for in vitro synthesis of crRNA targeting gene B target template strand (same spacer as B 3 sgRNA)	Fig 4B, S2A
GN 196	GATCCTGTTTGAGCAGTCACTGCTGCGGa	Oligo for insertion to pUC19 (BamHI, HinDIII) to produce gene B target targeted by B 3 spacer	Fig 4B, S2A
GN 197	agcttCCGCAGCAGTGACTGCTCAAACAG	Oligo for insertion to pUC19 (BamHI, HinDIII) to produce gene B target targeted by B 3 spacer	Fig 4B, S2A
GN 158	CAAAACAGCATAGCTCTAAAACTGTTTGAGCAGTCACTGCTGCCTATAGTGAGTCGTATTA	Oligo for in vitro synthesis of crRNA targeting gene B target coding strand (same spacer as B 4 sgRNA)	Fig 4C, S2B
GN 198	GATCCCCGTGTTTGAGCAGTCACTGCTGa	Oligo for insertion to pUC19 (BamHI, HinDIII) to produce gene B target targeted by B 4 spacer	Fig 4C, S2B
GN 199	agcttCAGCAGTGACTGCTCAAACACGGG	Oligo for insertion to pUC19 (BamHI, HinDIII) to produce gene B target targeted by B 4 spacer	Fig 4C, S2B
GN 353	CAAAACAGCATAGCTCTAAAACagaagggtgggaatggtgggCCTATAGTGAGTCGTATTA	Oligo for in vitro synthesis SpCas9 crRNA targeting gene B template strand (same spacer as B 1 sgRNA)	Fig 4D-E
GN 340	GATCCCCTcccaccattcccacccttctAGGa	Oligo for insertion to pUC19 (BamHI, HinDIII) to produce gene B targeted by B 1 spacer	Fig 4D-E
GN 341	agcttCCTagaagggtgggaatggtgggAGG	Oligo for insertion to pUC19 (BamHI, HinDIII) to produce gene B targeted by B 1 spacer	Fig 4D-E
